# Structural basis for SARS-CoV-2 Nucleocapsid protein recognition by single-domain antibodies

**DOI:** 10.1101/2021.06.01.446591

**Authors:** Qiaozhen Ye, Shan Lu, Kevin D. Corbett

## Abstract

The COVID-19 pandemic, caused by the coronavirus SARS-CoV-2, is the most severe public health event of the twenty-first century. While effective vaccines against SARS-CoV-2 have been developed, there remains an urgent need for diagnostics to quickly and accurately detect infections. Antigen tests, particularly those that detect the abundant SARS-CoV-2 Nucleocapsid protein, are a proven method for detecting active SARS-CoV-2 infections. Here we report high-resolution crystal structures of three llama-derived single-domain antibodies that bind the SARS-CoV-2 Nucleocapsid protein with high affinity. Each antibody recognizes a specific folded domain of the protein, with two antibodies recognizing the N-terminal RNA binding domain and one recognizing the C-terminal dimerization domain. The two antibodies that recognize the RNA binding domain affect both RNA binding affinity and RNA-mediated phase separation of the Nucleocapsid protein. All three antibodies recognize highly-conserved surfaces on the Nucleocapsid protein, suggesting that they could be used to develop affordable diagnostic tests to detect all circulating SARS-CoV-2 variants.
