## Supplementary material for "Structural basis for SARS-CoV-2 Nucleocapsid protein recognition by single-domain antibodies": Table S3

### Sheet: CovidCG_Nprotein_variants_Feb21
Table S3. N protein mutations in 489,605 SARS-CoV-2 genomic samples
From 489605 total SARS-CoV-2 genomes. Downloaded from http://covidcg.org on February 17, 2021
Columns A & F graphed in Figure S2
Position	Reference AA	Mutant AA	# of sequences	Fraction of sequences	total per position		Domain	# of mutations	# of residues in domain	Mutations per residue per genome
Unmutated reference sequence			84013	0.171593			N-IDR (1-48)	227389	48	0.0096757
3	D	Y	420	0.000857834	214112		RBD (49-174)	40035	126	0.000648968
3	D	H	71205	0.145434			IDR (175-246)	671432	72	0.0190469
3	D	V	71231	0.145487			CTD (247-374)	18699	128	0.000298375
3	D	E	71256	0.145538			C-IDR (375-419)	40807	45	0.00185215
7	Q	K	752	0.00153593	752
8	N	Y	358	0.000731202	358		All IDR	939628	165	0.0116312
9	Q	H	2532	0.00517152	2532		RBD + CTD	58734	254	0.000472291
13	P	L	3080	0.00629079	5155
13	P	T	1399	0.0028574
13	P	S	676	0.00138071
22	D	G	442	0.000902769	442
25	G	C	373	0.000761839	373
29	N	H	369	0.000753669	369
30	G	R	541	0.00110497	541
32	R	H	851	0.00173814	851
33	S	G	381	0.000778178	1254
33	S	I	873	0.00178307
34	G	W	650	0.0013276	650
55	A	S	349	0.00071282	349
67	P	S	20631	0.0421381	20631
72	V	I	1089	0.00222424	1089
90	A	T	962	0.00196485	962
103	D	Y	2395	0.0048917	2395
119	A	S	899	0.00183617	899
128	D	Y	895	0.001828	895
135	T	I	1372	0.00280226	1372
139	L	F	936	0.00191175	936
141	T	I	402	0.00082107	402
144	D	Y	575	0.00117442	575
145	H	Y	2010	0.00410535	2010
151	P	L	7153	0.0146097	7153
152	A	S	367	0.000749584	367
182	A	S	963	0.00196689	963
183	S	Y	2831	0.00578221	2831
186	S	Y	655	0.00133781	655
187	S	L	1307	0.0026695	1307
188	S	L	991	0.00202408	991
190	S	I	2164	0.00441989	2164
193	S	I	1444	0.00294932	1444
194	S	L	28688	0.0585942	28688
195	R	I	536	0.00109476	536
197	S	L	1925	0.00393174	1925
199	P	S	1365	0.00278796	29225
199	P	L	27860	0.056903
200	G	C	814	0.00166256	814
202	S	N	1654	0.00337823	3246
202	S	C	889	0.00181575
202	S	T	703	0.00143585
203	R	K	189713	0.387482	189713
204	G	R	189392	0.386826	190700
204	G	V	965	0.00197098
204	G	A	343	0.000700565
205	T	I	8109	0.0165623	8109
206	S	F	817	0.00166869	817
207	P	L	899	0.00183617	1743
207	P	S	844	0.00172384
209	R	I	1368	0.00279409	1749
209	R	K	381	0.000778178
210	M	I	1347	0.0027512	1347
211	A	V	688	0.00140521	688
212	G	V	380	0.000776136	380
220	A	V	103728	0.211861	103728
230	L	F	383	0.000782263	383
234	M	I	23172	0.0473279	23172
235	S	F	72927	0.148951	72927
238	G	C	671	0.00137049	671
243	G	C	516	0.00105391	516
252	A	S	746	0.00152368	746
271	T	I	407	0.000831282	407
292	I	T	1441	0.00294319	1441
300	H	Y	562	0.00114786	562
325	T	I	373	0.000761839	373
327	S	L	511	0.0010437	511
334	T	I	990	0.00202204	990
359	A	S	447	0.000912981	447
362	T	I	640	0.00130718	640
364	P	L	544	0.0011111	544
365	P	L	384	0.000784306	10313
365	P	S	9929	0.0202796
366	T	I	505	0.00103144	505
371	D	Y	701	0.00143177	701
373	K	N	519	0.00106004	519
376	A	T	14386	0.0293829	14386
377	D	Y	8729	0.0178287	8729
378	E	Q	605	0.00123569	605
379	T	I	858	0.00175243	858
383	P	L	1073	0.00219156	2044
383	P	S	971	0.00198323
384	Q	H	434	0.000886429	434
385	R	K	1897	0.00387455	1897
389	Q	H	348	0.000710777	948
389	Q	L	600	0.00122548
391	T	I	2709	0.00553303	2709
393	T	I	474	0.000968127	474
398	A	V	4582	0.00935856	4582
401	D	Y	1670	0.00341091	1670
402	D	Y	551	0.0011254	551
413	S	I	466	0.000951788	466
414	A	S	454	0.000927278	454
other low-frequency mutations			39697	0.0810796
